# Western Kenyan *Anopheles gambiae s.s.* showing intense permethrin resistance harbor distinct microbiota

**DOI:** 10.1101/2020.11.12.378760

**Authors:** Diana Omoke, Mathew Kipsum, Samson Otieno, Edward Esalimba, Mili Sheth, Audrey Lenhart, Ezekiel Mugendi Njeru, Eric Ochomo, Nsa Dada

## Abstract

**Background:** Insecticide resistance poses a growing challenge to malaria vector control in Kenya and around the world. Following evidence of associations between the mosquito microbiota and insecticide resistance, we comparatively characterized the microbiota of *An. gambiae s.s*. from Tulukuyi village, Bungoma, Kenya, with differing permethrin resistance profiles.

**Methods:** Using the CDC bottle bioassay, 133 2-3 day-old, virgin, non-blood fed female F_1_ progeny of field-caught *An. gambiae s.s*. were exposed to five times (107.5μg/ml) the discriminating dose of permethrin. Post bioassay, 50 resistant and 50 susceptible mosquitoes were subsequently screened for *kdr* East and West mutations, and individually processed for microbial analysis using high throughput sequencing targeting the universal bacterial and archaeal 16S rRNA gene.

**Results:** 47% of the samples tested (n=133) were resistant, and of the 100 selected for further processing, 99% were positive for *kdr* East and 1% for *kdr* West. Overall, 84 bacterial taxa were detected across all mosquito samples, with 36 of these shared between resistant and susceptible mosquitoes. A total of 20 were unique to the resistant mosquitoes and 28 were unique to the susceptible mosquitoes. There were significant differences in bacterial composition between resistant and susceptible individuals (F=2.33, P=0.001), with presence of *Sphingobacterium, Lysinibacillus* and *Streptococcus* (all known pyrethroid-degrading taxa), and the radiotolerant *Rubrobacter*, being significantly associated with resistant mosquitoes. On the other hand, the presence of *Myxococcus*, was significantly associated with susceptible mosquitoes.

**Conclusion:** This is the first report of distinct microbiota in *An. gambiae s.s*. associated with intense pyrethroid resistance. The findings highlight differentially abundant bacterial taxa between resistant and susceptible mosquitoes, and further suggest a microbe-mediated mechanism of insecticide resistance in mosquitoes. Our results also indicate fixation of the *kdr* East mutation in this mosquito population, precluding further analysis of its associations with the mosquito microbiota, but presenting the hypothesis that any microbe-mediated mechanism of insecticide resistance would be likely of a metabolic nature. Overall, this study lays initial groundwork for understanding microbe-mediated mechanisms of insecticide resistance in African malaria vectors, and potentially identifying novel microbial markers of insecticide resistance that could supplement existing vector surveillance tools.
